# Noradrenergic tuning of arousal is coupled to coordinated movements

**DOI:** 10.1101/2024.06.18.599619

**Authors:** Li Li, Akshay N. Rana, Esther M. Li, Myesa O. Travis, Michael R. Bruchas

## Abstract

Matching arousal level to the motor activity of an animal is important for efficiently allocating cognitive resources and metabolic supply in response to behavioral demands, but how the brain coordinates changes in arousal and wakefulness in response to motor activity remains an unclear phenomenon. We hypothesized that the locus coeruleus (LC), as the primary source of cortical norepinephrine (NE) and promoter of cortical and sympathetic arousal, is well-positioned to mediate movement-arousal coupling. Here, using a combination of physiological recordings, fiber photometry, optogenetics, and behavioral tracking, we show that the LC^NE^ activation is tightly coupled to the return of organized movements during waking from an anesthetized state. Moreover, in an awake animal, movement initiations are coupled to LC^NE^ activation, while movement arrests, to LC^NE^ deactivation. We also report that LC^NE^ activity covaries with the depth of anesthesia and that LC^NE^ photoactivation leads to sympathetic activation, consistent with its role in mediating increased arousal. Together, these studies reveal a more nuanced, modulatory role that LC^NE^ plays in coordinating movement and arousal.
