## Supplemental Table 1 for "Noradrenergic tuning of arousal is coupled to coordinated movements"

### Sheet: Sheet1
Figure		Statistical tests	p-value
1	G	paired t-test	EEG power pre-post (N=6)	cortical transition p=0.008
		paired t-test		subcortical transition p=0.076
		paired t-test		behavioral transition p=0.613
		paired t-test	EEG approx entropy pre-post	cortical transition p=0.012
		paired t-test		subcortical transition p=0.959
		paired t-test		behavioral transition p=0.804
		paired t-test	LC activity pre-post	cortical transition p=0.256
		paired t-test		subcortical transition p=0.005
		paired t-test		behavioral transition p=0.004
		paired t-test	Heart rate pre-post	cortical transition p=0.230
		paired t-test		subcortical transition p=0.053
		paired t-test		behavioral transition p=0.943
2	B	Repeated measure one-way ANOVA (p=0.014)	LC activity (N=6)
		Tukey post-hoc		0% induction vs 0% emergence (p=0.336)
		Tukey post-hoc		0.5% induction vs 0.5% emergence (p~1)
		Tukey post-hoc		1% induction vs 1% emergence (p=0.18)
		Tukey post-hoc		0% induction vs 1% emergence (p=0.031)
		Repeated measure one-way ANOVA (p=0.003)	Locomotor
		Tukey post-hoc		0% induction vs 0.5% induction (p=0.337)
		Tukey post-hoc		0% induction vs 1.0% induction (p=0.016)
		Tukey post-hoc		0% induction vs 1.5% induction (p<0.001)
		Tukey post-hoc		0% induction vs 1.0% emergence (p<0.001)
		Tukey post-hoc		0% induction vs 0.5% emergence (p=0.014)
		Tukey post-hoc		0% induction vs 0% emergence (p~1)
		Tukey post-hoc		0.5% induction vs 0.5% emergence (p-0.027)
		Tukey post-hoc		1% induction vs 1% emergence (p=0.132)
	C	Repeated measure one-way ANOVA (p<0.0001)	LC activity (N=6)	1.5%→1.0%
		Dunnett's			pre-transition (p<0.0001)
		Dunnett's			pre-post (p=0.001)
		Repeated measure one-way ANOVA (p<0.0001)		1.0%→0.5%
		Dunnett's			pre-transition (p<0.0001)
		Dunnett's			pre-post (p<0.0001)
		Repeated measure one-way ANOVA (p=0.0006)		0.5%→0%
		Dunnett's			pre-transition (p=0.001)
		Dunnett's			pre-post (p=0.007)
	F	Repeated measure one-way ANOVA (p=0.0004)	LC activity (N=10)	3% ISO emergence
		Tukey post-hoc			ISO-RORR (p=0.002)
		Tukey post-hoc			RORR-post-Anes (p=0.011)
		Repeated measure one-way ANOVA (p<0.0001)	LC activity (N=10)	1.3% ISO emergence
		Tukey post-hoc			ISO-RORR (p<0.0001)
		Tukey post-hoc			RORR-post-Anes (p=0.006)
		Repeated measure one-way ANOVA (p=0.011)	LC cell body activity (N=4)	Thal
	G	Tukey post-hoc			ISO-RORR (p=0.034)
		Tukey post-hoc			RORR-post-Anes (p=0.080)
		Repeated measure one-way ANOVA (p=0.008)	LC cell body activity (N=5)	BF
		Tukey post-hoc			ISO-RORR (p=0.022)
		Tukey post-hoc			RORR-post-Anes (p=0.032)
		Repeated measure one-way ANOVA (p=0.063)	LC axonal activity (N=4)	Thal
		Tukey post-hoc			ISO-RORR (p=0.012)
		Tukey post-hoc			RORR-post-Anes (p=0.953)
		Repeated measure one-way ANOVA (p=0.030)	LC axonal activity (N=5)	BF
		Tukey post-hoc			ISO-RORR (p=0.056)
		Tukey post-hoc			RORR-post-Anes (p=0.002)
		Repeated measure one-way ANOVA (p=0.005)	NE activity (N=9)	Thal
		Tukey post-hoc			ISO-RORR (p=0.010)
		Tukey post-hoc			RORR-post-Anes (p=0.007)
		Repeated measure one-way ANOVA (p=0.030)	NE activity (N=9)	BF
		Tukey post-hoc			ISO-RORR (p=0.070)
		Tukey post-hoc			RORR-post-Anes p=(0.846)
		Repeated measure one-way ANOVA (p=0.001)	Postsynaptic activity (N=6)	Thal
		Tukey post-hoc			ISO-RORR (p=0.007)
		Tukey post-hoc			RORR-post-Anes (p<0.001)
		Repeated measure one-way ANOVA (p=0.006)	Postsynaptic activity (N=6)	BF
		Tukey post-hoc			ISO-RORR (p=0.019)
		Tukey post-hoc			RORR-post-Anes (p=0.008)
		Repeated measure one-way ANOVA (p=0.0001)	LC activity (N=9)	SAL
3	A	Tukey post-hoc			ISO-RORR (p=0.001)
		Tukey post-hoc			ISO-post-Anes (p=0.035)
		Tukey post-hoc			RORR-post-Anes (p=0.0001)
		Repeated measure one-way ANOVA (p=0.001)	LC activity (N=9)	DEX
		Tukey post-hoc			ISO-RORR (p=0.004)
		Tukey post-hoc			ISO-post-Anes (p=0.077)
		Tukey post-hoc			RORR-post-Anes (p=0.008)
		Repeated measure one-way ANOVA (p<0.0001)	LC activity (N=9)	ATI
		Tukey post-hoc			ISO-RORR (p=0.001)
		Tukey post-hoc			ISO-post-Anes (p=0.274)
		Tukey post-hoc			RORR-post-Anes (p=0.001)
		Repeated measure one-way ANOVA (p=0.002)	LC activity (N=8)	ATOM
		Tukey post-hoc			ISO-RORR (p=0.013)
		Tukey post-hoc			ISO-post-Anes (p=0.860)
		Tukey post-hoc			RORR-post-Anes (p=0.002)
	B	One-way ANOVA (p=0.310)	Emergence time (N=9)
	C	One-way ANOVA (p=0.058)	LC activity (N=9)	post - pre
		Dunnett's			SAL-DEX (p=0.449)
		Dunnett's			SAL-ATI (p=0.492)
		Dunnett's			SAL-ATOM (p=0.016)
		paired t-test			SAL (p=0.010)
		paired t-test			DEX (p=0.351)
		paired t-test			ATI (p=0.033)
		paired t-test			ATOM (p=0.332)
	D	One-way ANOVA (p=0.138)	LC activity (N=9)	RORR - ISO
		Dunnett's			SAL-DEX (p=0.677)
		Dunnett's			SAL-ATI (p=0.986)
		Dunnett's			SAL-ATOM (p=0.061)
	F	Regular 2-way ANOVA	∆Pupil size (ChrimsonR N=4, control N=3)		CON-ChrimsonR (p=0.0012)
	G	Regular 2-way ANOVA	Emergence time (ChrimsonR N=5, control N=3)		CON-ChrimsonR (p=0.1780)
4	A	Repeated measure one-way ANOVA (p=0.0002)	LC activity (N=6)	Movement initiation
		Tukey post-hoc			Baseline-min (p=0.0360)
		Tukey post-hoc			Baseline-max (p=0.0881)
		Tukey post-hoc			min-max (p=0.0023)
		Tukey post-hoc			max-post-init (p=0.0133)
		Repeated measure one-way ANOVA (p=0.0033)	LC activity (N=6)	Movement arrest
		Tukey post-hoc			Baseline-min (p=0.0624)
		Tukey post-hoc			Baseline-max (p=0.0357)
		Tukey post-hoc			min-max (p=0.0023)
		Tukey post-hoc			max-post-init (p=0.0189)
S1	B	paired t-test	LC activity pre-post (N=6)		p=0.178
			Heart rate		p=0.138
	C	Regular 1-way ANOVA (p=0.266)	LC activity (N=6)
	E	Correlation		LC cell body actvity to BF axons	y=0.4094x+0.2188, R2=0.986
				LC cell body activity to BF NE release	y=1.2998x+1.9631, R2=0.791
				LC cell body activity to BF postsynaptic activity	y=0.3916x+0.1126, R2=0.935
				LC cell body actvity to Thal axons	y=0.6232x+0.8031, R2=0.722
				LC cell body activity to Thal NE release	y=1.5425x-.7378, R2=0.8587
				LC cell body activity to Thal postsynaptic activity	y=0.9087x+0.5007, R2=0.847
	F	paired t-test	Emergence time (N=10)	Thal	p=0.286
			Emergence time (N=10)	BF	p=0.574
S2	C	Regular 2-way ANOVA	LC activity Movement initiation (N=9)	SAL	pre-post (p=0.4267)
				DEX	pre-post (p=0.2450)
				ATI	pre-post (p=0.0916)
				ATOM	pre-post (p=0.2587)
	D	Regular 2-way ANOVA	LC activity Movement arrest (N=9)	SAL	pre-post (p=0.9802)
				DEX	pre-post (p=0.1066)
				ATI	pre-post (p=0.0430)
				ATOM	pre-post (p=0.6003)
